# Limitations of fluorescent timer protein maturation kinetics to isolate transcriptionally synchronized cortically differentiating human pluripotent stem cells

**DOI:** 10.1101/2023.08.04.552012

**Authors:** Manuel Peter, Seth Shipman, Jeffrey D. Macklis

**Affiliations:** Department of Stem Cell and Regenerative Biology, and Center for Brain Science, Harvard University, Cambridge, MA, USA; Gladstone Institute of Data Science and Biotechnology, and Department of Bioengineering and Therapeutic Sciences, University of California, San Francisco, USA

**Author notes:** Correspondence should be addressed to J.D.M.

## Abstract

Differentiation of human pluripotent stem cells (hPSC) into distinct neuronal populations holds substantial potential for disease modeling *in vitro*, toward both elucidation of pathobiological mechanisms and screening of potential therapeutic agents. For successful differentiation of hPSCs into subtype-specific neurons using *in vitro* protocols, detailed understanding of the transcriptional networks and their dynamic programs regulating endogenous cell fate decisions is critical. One major roadblock is the heterochronic nature of neurodevelopment, during which distinct cells and cell types in the brain and during *in vitro* differentiation mature and acquire their fates in an unsynchronized manner, hindering pooled transcriptional comparisons. One potential approach is to “translate” chronologic time into linear developmental and maturational time. Attempts to partially achieve this using simple binary promotor-driven fluorescent proteins (FPs) to pool similar cells have not been able to achieve this goal, due to asynchrony of promotor onset in individual cells. Toward solving this, we generated and tested a range of knock-in hPSC lines that express five distinct dual FP timer systems or single time-resolved fluorescent timer (FT) molecules, either in 293T cells or in human hPSCs driving expression from the endogenous paired box 6 (PAX6) promoter of cerebral cortex progenitors. While each of these dual FP or FT systems faithfully reported chronologic time when expressed from a strong inducible promoter in 293T cells, none of the tested FP/FT constructs followed the same fluorescence kinetics in developing human neural progenitor cells, and were unsuccessful in identification and isolation of distinct, developmentally synchronized cortical progenitor populations based on ratiometric fluorescence. This work highlights unique and often surprising expression kinetics and regulation in specific cell types differentiating from hPSCs.
