## Supplementary material for "Limitations of fluorescent timer protein maturation kinetics to isolate transcriptionally synchronized cortically differentiating human pluripotent stem cells": qPCR primer list

### Sheet: Sheet1
Name	Sequence 5' - 3'
NeonGreen_FW	GCAAAGGCGAAGAAGACAAC
NeonGreen_RV	CAGTACCCTGTCCAACCATATC
sfGFP_FW	GCTGAAGGGCATCGACTT
sfGFP_RV	CTTGTCGGCGGTGATATAGAC
mScarlet_FW	GTGCTGAAGGGCGACATTA
mScarlet_RV	CATCTGCACGGGCTTCTT
HPRT1_FW	ACCCTTTCCAAATCCTCAGC
HPRT1_RV	GTTATGGCGACCCGCAG
PAX6_FW	GTGTCCAACGGATGTGTGAG
PAX6_RV	CTAGCCAGGTTGCGAAGAAC
sfGFP_tandem_FW	GAACCGCATCGAGCTGAA
sfGFP_tandem_RV	CTTGTCGGCGGTGATATAGAC
DsRed2_tandem_FW	AGTTCATGCGCTTCAAGGT
DsRed2_tandem_RV	TTCAGCTTCACGGTGTTGT
DsRED_sfGFP_fusion_FW	TACACCATCGTGGAGCAGTA
DsRED_sfGFP_fusion_RV	GTTTACGTCGCCGTCCAG
SlowFT_RT_FW	CAGTCAGCCAATGGGCACCTC
SlowFT_RT_RV	CCTCGCCCTTGCTCACCATG
GAPDH_FW	AATGAAGGGGTCATTGATGG
GAPDH_RV	AATGAAGGGGTCATTGATGG
